# DNA and H3K4 methylation act cooperatively to protect regulatory elements

**DOI:** 10.64898/2026.11.12.766180

**Authors:** Angélique David, Marlet Morales-Franco, Narjesse Hounani, Ana Monteagudo-Sánchez, Suzy Perdrix, Julien Richard Albert, Margherita Scarpa, Beyza Bozdag, Thomas Damagnez, Maxim V.C. Greenberg

## Abstract

Histone H3 lysine 4 methylation (H3K4me) is associated with transcriptionally active regulatory elements: H3K4me1 is typically found at enhancers, and H3K4me2/3 at gene promoters. In mammals, the presence of H3K4me can reinforce expression programs, but it might also help protect from epigenetic silencing complexes. To wit, H3K4me antagonizes the binding of the *de novo* DNA methyltransferase enzymes, which catalyze the repressive 5-methylcytosine (5meC) epigenetic mark. To determine the extent to which H3K4me protects regulatory elements from 5meC deposition—and how this influences genome regulation—we used mouse embryonic stem cells (ESCs), which are resilient to the complete absence of 5meC. Employing an inducible dominant negative transgene that globally reduces H3K4me, we assessed the impact in both presence and absence of 5meC. Surprisingly, while ESCs could withstand reduced H3K4me or 5meC, their combined loss led to catastrophic cellular phenotypes in pluripotency and during differentiation. Genomic analyses revealed that H3K4me and 5meC work in concert to protect regulatory elements from Polycomb-mediated silencing. Thus, this work unraveled an unexpected functional cooperation between two epigenetic marks typically viewed as antagonistic in safeguarding transcriptional programs.
