## Supplemental Tables 1-2 for "DNA and H3K4 methylation act cooperatively to protect regulatory elements"

### Sheet: 1. Guide RNAs and oligo sequenc
	Experiment	Name	Sequence	Note	Reference
	Cell line generation - CRISPR gRNAs	pTRE3G lines	ACTGCCATAACACCTAACT	Knock-in of pTRE3G-H3.3-Ruby or pTRE3G-H3K4M-Ruby at Tigre locus
		RbBP5-FKBP lines	CACCGCAGAACTGCTGTGAAGACCG	Knock-in of FKBP sequence at 3' end of Rbbp5 gene	Wang et al., Nature, 2023 - https://doi.org/10.1038/s41586-023-05780-8 ; Au et al., biorxiv, 2025 - https://www.biorxiv.org/content/10.64898/2025.12.08.692985v1.full.pdf
	RT-qPCR primers	Rrm2_fwd	CCGAGCTGGAAAGTAAAGCG	Housekeeping genes normalization
		Rrm2_rev	ATGGGAAAGACAACGAAGCG
		Rlpl0_fwd	TCCAGAGGCACCATTGAAATT
		Rlpl0_rev	TCGCTGGCTCCCACCTT
		H3/H3K4M_fwd	GGGGAGAGAGCTGGAGACTACA
		H3/H3K4M_rev	GCGTAATCTGGAACATCGTATGGGT
		Tle3_Fwd	AGTCTCGCCTCCATTCCTG		From Pearson et al., Gene & Dev, 2019 - doi: 10.1101/gad.321059.118
		Tle3_Rev	CATCTGCCCATCAGCACTC
		Wfdc2_Fwd	AGGTGGACAGCCAGTGTTCT		From Bingle et al., biorxiv, 2020 - https://www.biorxiv.org/content/10.1101/2020.05.05.079293v1.full.pdf
		Wfdc2_Rev	GACCAGGAAGAAATGCAA
	Epigenome editing - CRISPR gRNAs	Scrambled	GGAGACGGAACTACGTCTCT	Not targeted to locus-of-interest
		Tle3_gRNA_1	CGAGTCCCGTGGCCCCACGT	Targeting of dCas9 epigenome editing machinery to promoter of interest
		Tle3_gRNA_2	GATCGGCCGCGTCTCTGGCG
		Tle3_gRNA_3	CGAGCGGCAAAGTCGTCGGC
		Tle3_gRNA_4	CAAGGGTAATTGCGCTCGAG
		Wfdc2_gRNA_1	CCCTGTTCAAGGATTAGTAG
		Wfdc2_gRNA_2	ACAGTAGCAACCCTAGTAGG
		Wfdc2_gRNA_3	TCCTTGAAGCTTAGGGTCCG
		Wfdc2_gRNA_4	GCGGGAAACTCCCGGGATGG
	ChIP-qPCR - epigenome editing	β-Actin_Fwd	GCAGGCCTAGTAACCGAGACA	Positive control locus for H3K4me3; Negative control loci for H3K27me3
		β-Actin_Rev	AGTTTTGGCGATGGGTGCT
		Zdbf2_Fwd	ACTGGTGGGGTTTTGGAGAA	Negative control locus for H3K4me3
		Zdbf2_Rev	GCCACCACAGGACAAACGTA
		Hoxd11_Fwd	CACTCTTGTCCCTGGTGTCA	Positive control locus for H3K27me3	From Endoh et al, Elife, 2017 - doi:10.7554/eLife.21064
		Hoxd11_Rev	CTGGGAGCTTGTTGCTTCTT
		Pax5_Fwd	ATGGGAGTTTGTTTTCCTGTGT	Positive control locus for H3K27me3
		Pax5_Rev	AGTGATGTTTGGCCTAATCCTG
		Tle3_Fwd	ACCCCGGCTTCTGAGACTCC
		Tle3_Rev	TTTCAAGTGGATCGGCCGCG
		Wfdc2_Fwd	cATCCTGGCTGCAGGTCACAC
		Wfdc2_Rev	ACCCCGGCTTCTGAGACTCC
	BS-pyro	Tle3_Fwd	GGAGAGTTAGGTTGGGAGGAA
		Tle3_Rev	[BIO]ATCCTAACTCCAACCCACATAAAAAACCTC
		Tle3_Seq	GGGAGGAAGGAAAGAA
		Wfdc2_Fwd	GGTTTTTGGTTTTTATTAGAGTTAAGAATG
		Wfdc2_Rev	[BIO]TCCCACACTCTAAACTACACTCACCTA
		Wfdc2_Seq	ATATTTGATTTAGGGGGA

### Sheet: 2. List of antibodies
	Method
	Immunoblot		CUT&Tag		ChIP-qPCR
Protein	Brand; reference	Dilution	Brand; reference	Dilution	Brand; reference	Dilution
H3	Abcam; ab1791	1:5000
H3K4me1	Abcam; ab8895	1:750	Cell Signaling Technology; 5326	1:50
H3K4me2	Abcam; ab32356	1:1000
H3K4me3	Abcam; ab8580	1:1000	Diagenode; C15410003	1:100	Diagenode; C15410003	1:65
H3K27me3	Cell Signaling Technology; 9733	1:5000	Cell Signaling Technology; 9733	1:100	Cell Signaling Technology; 9733	1:20
H3K4M	Thermo Fisher Scientific; MA533393	1:2000
HA	Abcam; ab9110	1:2000
RbBP5	Cell Signaling Technology; CST13171	1:1000
DNMT1	Cell Signaling Technology; 5032T	1:1000
WDR5	ProteinTech; 15544-1-AP	1:2000
Lamin B1	Abcam; ab16048	1:5000
